# Cell type specific transcriptional reprogramming of maize leaves during *Ustilago maydis* induced tumor formation

**DOI:** 10.1101/552562

**Authors:** Mitzi Villajuana-Bonequi, Alexandra Matei, Corinna Ernst, Asis Hallab, Björn Usadel, Gunther Doehlemann

**Affiliations:** Botanical Institute and Cluster of Excellence on Plant Sciences (CEPLAS), BioCenter, University of Cologne, Zülpicher Str. 47a, Cologne 50674, Germany; Center for Familial Breast and Ovarian Cancer, Medical Faculty, University Hospital Cologne, University of Cologne, Cologne 50931, Germany; BioSC, IBG-2, Institute of Botany, RWTH Aachen, Worringer Weg 3, Aachen 52074, Germany

**Keywords:** *Zea mays*, *Ustilago maydis*, pre-replication complex (pre-RC), SGT1 (suppressor of G2 allele of skp1), endoreduplication, hypertrophy, hyperplasia, tumor

## Abstract

*Ustilago maydis* is a biotrophic pathogen and well-established genetic model to understand the molecular basis of biotrophic interactions. *U. maydis* suppresses plant defense and induces tumors on all aerial parts of its host plant maize. In a previous study we found that *U. maydis* induced leaf tumor formation builds on two major processes: the induction of hypertrophy in the mesophyll and the induction of cell division (hyperplasia) in the bundle sheath. In this study we analyzed the cell-type specific transcriptome of maize leaves 4 days post infection. This analysis allowed identification of key features underlying the hypertrophic and hyperplasic cell identities derived from mesophyll and bundle sheath cells, respectively. We examined the differentially expressed (DE) genes with particular focus on maize cell cycle genes and found that three A-type cyclins, one B-, D- and T-type are upregulated in the hyperplasic tumorous cells, in which the *U. maydis* effector protein See1 promotes cell division. Additionally, most of the proteins involved in the formation of the pre-replication complex (pre-RC, that assure that each daughter cell receives identic DNA copies), the transcription factors E2Fand DPa as well as several D-type cyclins are deregulated in the hypertrophic cells.
