## Supplementary Dataset 2. SEA comparison for "Cell type specific transcriptional reprogramming of maize leaves during *Ustilago maydis* induced tumor formation"

### Sheet: Datasets SEA comparison
									HPT		HTT		seeTC		seeTC.vs. HTT		HPT.vs. HTT
GO Information				CM					ID:299467256		ID:114477988		ID:358374206		ID:460553073		ID:119941706
No	GO Term	Onto	Description	HPT	HTT	seeTC	seeTC.vs. HTT	HPT.vs. HTT	FDR	Num	FDR	Num	FDR	Num	FDR	Num	FDR	Num
1	GO:0044237	P	cellular metabolic process						1e-19	1824	1.2e-17	1820	0.016	217	7.7e-05	448	---	---
2	GO:0008152	P	metabolic process						2.3e-19	2327	1.5e-14	2302	0.00084	288	8.5e-07	589	---	---
3	GO:0044262	P	cellular carbohydrate metabolic process						4.6e-18	189	4.5e-10	160	0.00021	28	---	---	---	---
4	GO:0009987	P	cellular process						3.4e-15	2222	1.5e-10	2192	---	---	0.044	529	---	---
5	GO:0006412	P	translation						3.5e-15	310	2e-09	282	---	---	---	---	---	---
6	GO:0044238	P	primary metabolic process						1.8e-13	1936	3.5e-10	1916	---	---	0.018	467	---	---
7	GO:0005975	P	carbohydrate metabolic process						6.8e-13	304	1.2e-05	263	4.3e-05	50	---	---	---	---
8	GO:0044267	P	cellular protein metabolic process						1.8e-12	775	2.1e-12	783	---	---	---	---	---	---
9	GO:0044260	P	cellular macromolecule metabolic process						1.2e-10	1385	3.5e-10	1392	---	---	---	---	---	---
10	GO:0034641	P	cellular nitrogen compound metabolic process						3e-10	131	4.4e-06	115	0.03	18	0.0079	33	---	---
11	GO:0019538	P	protein metabolic process						1.2e-09	928	6.3e-07	907	---	---	---	---	---	---
12	GO:0043170	P	macromolecule metabolic process						3.4e-09	1543	4.4e-07	1530	---	---	---	---	---	---
13	GO:0015979	P	photosynthesis						5.3e-09	65	1.2e-07	62	1.1e-06	18	5.4e-13	35	---	---
14	GO:0009058	P	biosynthetic process						4.3e-08	1002	0.00042	960	---	---	---	---	---	---
15	GO:0034645	P	cellular macromolecule biosynthetic process						2e-07	773	0.001	735	---	---	---	---	---	---
16	GO:0009059	P	macromolecule biosynthetic process						2.3e-07	773	0.0012	735	---	---	---	---	---	---
17	GO:0022607	P	cellular component assembly						3.6e-07	146	0.00011	135	---	---	---	---	0.001	7
18	GO:0044085	P	cellular component biogenesis						3.6e-07	163	2.7e-05	155	---	---	---	---	0.0017	7
19	GO:0065003	P	macromolecular complex assembly						5.1e-07	142	0.00016	131	---	---	---	---	0.001	7
20	GO:0044249	P	cellular biosynthetic process						9.3e-07	956	0.0022	918	---	---	---	---	---	---
21	GO:0006091	P	generation of precursor metabolites and energy						1.6e-06	153	0.0096	131	0.0001	31	2.3e-06	55	---	---
22	GO:0043933	P	macromolecular complex subunit organization						1.6e-06	145	0.00041	134	---	---	---	---	0.001	7
23	GO:0044264	P	cellular polysaccharide metabolic process						1.6e-06	63	0.01	49	0.00021	15	---	---	---	---
24	GO:0019318	P	hexose metabolic process						2.1e-05	85	0.018	71	---	---	---	---	---	---
25	GO:0005976	P	polysaccharide metabolic process						3.1e-05	74	0.01	63	7.6e-05	19	---	---	---	---
26	GO:0033692	P	cellular polysaccharide biosynthetic process						3.5e-05	50	0.019	40	0.0034	11	---	---	---	---
27	GO:0034637	P	cellular carbohydrate biosynthetic process						5.3e-05	61	0.037	49	0.00042	15	---	---	---	---
28	GO:0006006	P	glucose metabolic process						5.6e-05	78	0.02	66	---	---	---	---	---	---
29	GO:0006323	P	DNA packaging						6.4e-05	70	0.0093	61	---	---	---	---	---	---
30	GO:0000271	P	polysaccharide biosynthetic process						6.6e-05	50	0.032	40	0.004	11	---	---	---	---
31	GO:0016051	P	carbohydrate biosynthetic process						7.4e-05	62	---	---	0.00059	15	---	---	---	---
32	GO:0031497	P	chromatin assembly						8.4e-05	69	0.0085	61	---	---	---	---	---	---
33	GO:0006334	P	nucleosome assembly						8.4e-05	69	0.0085	61	---	---	---	---	---	---
34	GO:0065004	P	protein-DNA complex assembly						8.4e-05	69	0.0085	61	---	---	---	---	---	---
35	GO:0034728	P	nucleosome organization						8.4e-05	69	0.0085	61	---	---	---	---	---	---
36	GO:0006414	P	translational elongation						8.5e-05	28	---	---	---	---	---	---	---	---
37	GO:0005996	P	monosaccharide metabolic process						8.5e-05	95	---	---	---	---	---	---	---	---
38	GO:0006996	P	organelle organization						0.00026	112	0.017	102	---	---	---	---	---	---
39	GO:0007017	P	microtubule-based process						0.00029	63	---	---	---	---	---	---	---	---
40	GO:0044042	P	glucan metabolic process						0.00034	46	---	---	0.00095	12	---	---	---	---
41	GO:0006073	P	cellular glucan metabolic process						0.00034	46	---	---	0.00095	12	---	---	---	---
42	GO:0019684	P	photosynthesis, light reaction						0.00048	29	0.0085	26	0.00018	10	0.00016	14	---	---
43	GO:0009765	P	photosynthesis, light harvesting						0.0005	20	0.0064	18	0.0034	6	0.0094	8	---	---
44	GO:0006461	P	protein complex assembly						0.0005	81	0.0019	80	---	---	---	---	0.0022	5
45	GO:0070271	P	protein complex biogenesis						0.0005	81	0.0019	80	---	---	---	---	0.0022	5
46	GO:0034622	P	cellular macromolecular complex assembly						0.00059	100	0.015	93	---	---	---	---	---	---
47	GO:0010467	P	gene expression						0.00059	716	0.0098	705	---	---	---	---	---	---
48	GO:0007018	P	microtubule-based movement						0.00062	51	---	---	---	---	---	---	---	---
49	GO:0051276	P	chromosome organization						0.00095	83	---	---	---	---	---	---	---	---
50	GO:0015980	P	energy derivation by oxidation of organic compounds						0.0011	42	0.0044	41	0.0021	11	0.0061	16	---	---
51	GO:0006333	P	chromatin assembly or disassembly						0.0013	72	---	---	---	---	---	---	---	---
52	GO:0006066	P	alcohol metabolic process						0.0016	116	---	---	---	---	---	---	---	---
53	GO:0034621	P	cellular macromolecular complex subunit organization						0.0016	103	0.033	96	---	---	---	---	---	---
54	GO:0016043	P	cellular component organization						0.0026	195	---	---	---	---	---	---	0.011	7
55	GO:0006325	P	chromatin organization						0.0028	79	---	---	---	---	---	---	---	---
56	GO:0009250	P	glucan biosynthetic process						0.0067	33	---	---	0.026	8	---	---	---	---
57	GO:0045333	P	cellular respiration						0.0079	32	0.0044	34	0.0012	10	0.0051	14	---	---
58	GO:0046379	P	extracellular polysaccharide metabolic process						0.008	17	---	---	---	---	---	---	---	---
59	GO:0045226	P	extracellular polysaccharide biosynthetic process						0.008	17	---	---	---	---	---	---	---	---
60	GO:0055114	P	oxidation reduction						0.011	81	---	---	0.00082	20	0.00016	34	---	---
61	GO:0006261	P	DNA-dependent DNA replication						0.011	19	---	---	---	---	---	---	---	---
62	GO:0044275	P	cellular carbohydrate catabolic process						0.011	56	---	---	---	---	---	---	---	---
63	GO:0006096	P	glycolysis						0.019	49	---	---	---	---	---	---	---	---
64	GO:0008202	P	steroid metabolic process						0.028	29	---	---	---	---	---	---	---	---
65	GO:0016052	P	carbohydrate catabolic process						0.035	67	---	---	---	---	---	---	---	---
66	GO:0022900	P	electron transport chain						0.043	33	---	---	---	---	7.6e-05	19	---	---
67	GO:0006694	P	steroid biosynthetic process						0.047	25	---	---	---	---	---	---	---	---
68	GO:0051234	P	establishment of localization						0.047	457	---	---	---	---	---	---	---	---
69	GO:0006810	P	transport						0.047	457	---	---	---	---	---	---	---	---
70	GO:0003735	F	structural constituent of ribosome						1.1e-17	256	4e-12	235	---	---	---	---	---	---
71	GO:0005198	F	structural molecule activity						5.1e-16	349	1.6e-08	312	---	---	---	---	---	---
72	GO:0016818	F	hydrolase activity, acting on acid anhydrides, in phosphorus-containing anhydrides						7.6e-09	315	0.00023	282	---	---	---	---	---	---
73	GO:0016462	F	pyrophosphatase activity						1.3e-08	308	0.00021	278	---	---	---	---	---	---
74	GO:0016817	F	hydrolase activity, acting on acid anhydrides						3.6e-08	317	0.00028	288	---	---	---	---	---	---
75	GO:0000166	F	nucleotide binding						5.1e-08	816	1.6e-06	810	---	---	---	---	---	---
76	GO:0032555	F	purine ribonucleotide binding						6.8e-08	742	1.7e-06	735	---	---	---	---	---	---
77	GO:0032553	F	ribonucleotide binding						6.8e-08	742	1.7e-06	735	---	---	---	---	---	---
78	GO:0017111	F	nucleoside-triphosphatase activity						9.8e-08	290	0.0005	264	---	---	---	---	---	---
79	GO:0017076	F	purine nucleotide binding						9.2e-07	765	4.5e-06	765	---	---	---	---	---	---
80	GO:0032559	F	adenyl ribonucleotide binding						3.1e-06	657	8.9e-06	658	---	---	---	---	---	---
81	GO:0005524	F	ATP binding						3.8e-06	655	1.1e-05	656	---	---	---	---	---	---
82	GO:0001883	F	purine nucleoside binding						3.7e-05	678	1.8e-05	687	---	---	---	---	---	---
83	GO:0001882	F	nucleoside binding						3.7e-05	678	1.7e-05	688	---	---	---	---	---	---
84	GO:0030554	F	adenyl nucleotide binding						3.7e-05	678	1.8e-05	687	---	---	---	---	---	---
85	GO:0003824	F	catalytic activity						6.3e-05	2012	4.9e-06	2048	0.00042	276	---	---	---	---
86	GO:0003777	F	microtubule motor activity						0.00022	43	---	---	---	---	---	---	---	---
87	GO:0003774	F	motor activity						0.00024	52	---	---	---	---	---	---	---	---
88	GO:0016740	F	transferase activity						0.00058	703	1.7e-06	743	---	---	---	---	---	---
89	GO:0016853	F	isomerase activity						0.00061	91	---	---	0.029	17	---	---	---	---
90	GO:0016301	F	kinase activity						0.0078	386	0.0053	391	---	---	---	---	---	---
91	GO:0016857	F	racemase and epimerase activity, acting on carbohydrates and derivatives						0.0078	18	---	---	---	---	---	---	---	---
92	GO:0046527	F	glucosyltransferase activity						0.0078	29	---	---	0.047	7	---	---	---	---
93	GO:0008831	F	dTDP-4-dehydrorhamnose reductase activity						0.011	17	---	---	---	---	---	---	---	---
94	GO:0016773	F	phosphotransferase activity, alcohol group as acceptor						0.014	367	0.0056	375	---	---	---	---	---	---
95	GO:0004713	F	protein tyrosine kinase activity						0.017	273	0.00028	293	---	---	---	---	---	---
96	GO:0003746	F	translation elongation factor activity						0.023	17	---	---	---	---	---	---	---	---
97	GO:0016616	F	oxidoreductase activity, acting on the CH-OH group of donors, NAD or NADP as acceptor						0.024	66	---	---	---	---	---	---	---	---
98	GO:0016772	F	transferase activity, transferring phosphorus-containing groups						0.031	444	---	---	---	---	---	---	---	---
99	GO:0035251	F	UDP-glucosyltransferase activity						0.037	24	---	---	---	---	---	---	---	---
100	GO:0016787	F	hydrolase activity						0.044	730	---	---	---	---	---	---	---	---
101	GO:0004674	F	protein serine/threonine kinase activity						0.045	289	0.0053	303	---	---	---	---	---	---
102	GO:0005623	C	cell						1.4e-27	1878	7.6e-22	1849	---	---	3e-05	445	---	---
103	GO:0044464	C	cell part						1.4e-27	1878	7.6e-22	1849	---	---	3e-05	445	---	---
104	GO:0043232	C	intracellular non-membrane-bounded organelle						1.6e-27	478	5.2e-15	419	---	---	0.019	91	---	---
105	GO:0043228	C	non-membrane-bounded organelle						1.6e-27	478	5.2e-15	419	---	---	0.019	91	---	---
106	GO:0005622	C	intracellular						2.8e-25	1319	7.6e-22	1306	---	---	1.5e-08	334	---	---
107	GO:0044424	C	intracellular part						3.1e-25	1155	9.6e-21	1134	---	---	6.8e-07	284	---	---
108	GO:0032991	C	macromolecular complex						7.4e-25	620	5.1e-18	587	---	---	0.00011	141	---	---
109	GO:0005737	C	cytoplasm						6.8e-24	544	1.3e-18	521	---	---	0.0011	118	---	---
110	GO:0043229	C	intracellular organelle						2.1e-21	934	7.2e-18	917	---	---	0.00012	221	---	---
111	GO:0043226	C	organelle						2.1e-21	934	7.2e-18	917	---	---	0.00012	221	---	---
112	GO:0044444	C	cytoplasmic part						2.1e-21	430	1.2e-18	421	---	---	0.00033	97	---	---
113	GO:0005840	C	ribosome						4e-19	257	1.3e-13	236	---	---	0.01	52	---	---
114	GO:0030529	C	ribonucleoprotein complex						9.5e-19	271	6.3e-15	257	---	---	0.0017	59	---	---
115	GO:0044422	C	organelle part						4.9e-10	298	1.7e-08	291	---	---	---	---	---	---
116	GO:0044446	C	intracellular organelle part						4.9e-10	298	1.7e-08	291	---	---	---	---	---	---
117	GO:0034357	C	photosynthetic membrane						3e-07	43	5.8e-06	40	6.6e-07	14	2.1e-12	27	---	---
118	GO:0009579	C	thylakoid						9.6e-07	44	7e-06	42	9.7e-07	14	6.9e-12	27	---	---
119	GO:0009521	C	photosystem						2.3e-06	34	1.9e-05	32	0.0018	8	2.5e-10	21	---	---
120	GO:0016020	C	membrane						1.3e-05	733	0.00058	717	0.0081	102	---	---	---	---
121	GO:0044425	C	membrane part						1.5e-05	420	0.0034	398	---	---	---	---	---	---
122	GO:0033279	C	ribosomal subunit						3.3e-05	42	1e-05	44	---	---	---	---	---	---
123	GO:0044430	C	cytoskeletal part						3.3e-05	72	---	---	---	---	---	---	---	---
124	GO:0005694	C	chromosome						3.3e-05	114	0.0081	101	---	---	---	---	---	---
125	GO:0043234	C	protein complex						4.3e-05	294	0.0011	284	---	---	0.017	78	---	---
126	GO:0005875	C	microtubule associated complex						4.4e-05	43	---	---	---	---	---	---	---	---
127	GO:0015630	C	microtubule cytoskeleton						8.6e-05	65	0.04	53	---	---	---	---	---	---
128	GO:0032993	C	protein-DNA complex						8.7e-05	67	0.0078	59	---	---	---	---	---	---
129	GO:0000786	C	nucleosome						0.0002	65	0.0096	58	---	---	---	---	---	---
130	GO:0009522	C	photosystem I						0.00042	16	0.0018	15	---	---	1.5e-09	14	---	---
131	GO:0005856	C	cytoskeleton						0.0014	110	---	---	---	---	---	---	---	---
132	GO:0015935	C	small ribosomal subunit						0.0014	26	8e-05	30	---	---	---	---	---	---
133	GO:0016021	C	integral to membrane						0.0016	325	0.035	312	---	---	---	---	---	---
134	GO:0031224	C	intrinsic to membrane						0.0019	327	0.04	314	---	---	---	---	---	---
135	GO:0044427	C	chromosomal part						0.0029	87	---	---	---	---	---	---	---	---
136	GO:0005783	C	endoplasmic reticulum						0.0031	44	0.0051	44	0.049	9	---	---	---	---
137	GO:0044436	C	thylakoid part						0.0044	22	0.028	20	0.0032	7	0.0017	10	---	---
138	GO:0009538	C	photosystem I reaction center						0.0051	10	0.024	9	---	---	1.1e-06	9	---	---
139	GO:0009523	C	photosystem II						0.0073	18	0.024	17	---	---	0.023	7	---	---
140	GO:0043227	C	membrane-bounded organelle						0.0093	531	6.8e-05	566	---	---	0.027	144	---	---
141	GO:0000785	C	chromatin						0.018	79	---	---	---	---	---	---	---	---
142	GO:0009536	C	plastid						0.024	14	---	---	---	---	---	---	---	---
143	GO:0043231	C	intracellular membrane-bounded organelle						0.027	519	0.00022	555	---	---	---	---	---	---
144	GO:0006629	P	lipid metabolic process						---	---	0.001	165	---	---	0.0083	50	0.015	6
145	GO:0033036	P	macromolecule localization						---	---	0.0013	128	---	---	---	---	---	---
146	GO:0043412	P	macromolecule modification						---	---	0.0035	422	---	---	---	---	---	---
147	GO:0008610	P	lipid biosynthetic process						---	---	0.0066	81	---	---	---	---	---	---
148	GO:0006464	P	protein modification process						---	---	0.0085	406	---	---	---	---	---	---
149	GO:0022904	P	respiratory electron transport chain						---	---	0.012	25	---	---	0.00061	13	---	---
150	GO:0006468	P	protein amino acid phosphorylation						---	---	0.037	309	---	---	---	---	---	---
151	GO:0008194	F	UDP-glycosyltransferase activity						---	---	0.02	35	---	---	---	---	---	---
152	GO:0006869	P	lipid transport						---	---	---	---	0.0013	9	---	---	---	---
153	GO:0030243	P	cellulose metabolic process						---	---	---	---	0.0034	7	---	---	---	---
154	GO:0030244	P	cellulose biosynthetic process						---	---	---	---	0.0034	7	---	---	---	---
155	GO:0051186	P	cofactor metabolic process						---	---	---	---	0.02	15	---	---	---	---
156	GO:0016759	F	cellulose synthase activity						---	---	---	---	0.0077	7	---	---	---	---
157	GO:0016491	F	oxidoreductase activity						---	---	---	---	0.0077	69	---	---	---	---
158	GO:0004553	F	hydrolase activity, hydrolyzing O-glycosyl compounds						---	---	---	---	0.022	23	---	---	---	---
159	GO:0016760	F	cellulose synthase (UDP-forming) activity						---	---	---	---	0.025	6	---	---	---	---
160	GO:0016798	F	hydrolase activity, acting on glycosyl bonds						---	---	---	---	0.029	23	---	---	---	---
161	GO:0009055	F	electron carrier activity						---	---	---	---	0.029	38	---	---	---	---
162	GO:0016830	F	carbon-carbon lyase activity						---	---	---	---	0.032	11	---	---	---	---
163	GO:0042651	C	thylakoid membrane						---	---	---	---	0.00012	7	0.00073	8	---	---
164	GO:0042773	P	ATP synthesis coupled electron transport						---	---	---	---	---	---	0.0061	10	---	---
165	GO:0006119	P	oxidative phosphorylation						---	---	---	---	---	---	0.0087	24	---	---
166	GO:0016651	F	oxidoreductase activity, acting on NADH or NADPH						---	---	---	---	---	---	4e-06	20	---	---
167	GO:0008137	F	NADH dehydrogenase (ubiquinone) activity						---	---	---	---	---	---	9.7e-06	14	---	---
168	GO:0016655	F	oxidoreductase activity, acting on NADH or NADPH, quinone or similar compound as acceptor						---	---	---	---	---	---	9.7e-06	14	---	---
169	GO:0050136	F	NADH dehydrogenase (quinone) activity						---	---	---	---	---	---	9.7e-06	14	---	---
170	GO:0003954	F	NADH dehydrogenase activity						---	---	---	---	---	---	9.7e-06	14	---	---
171	GO:0051287	F	NAD or NADH binding						---	---	---	---	---	---	0.026	12	---	---
	The color-scale indicates the level of significance in each term and goes from high (red) to low(yellow), and no significant (grey).
	SEACOMPARE analysis is based on multiple hypothesis tests (FDRs) and show the P-values of the terms found within the differentially expressed genes (DE) in the different datasets.

### Sheet: PAGE HPT
GO Information					HPT
No	GO Term	Onto	Number	Description	1	Z-score	Mean	FDRnbsp;
1	GO:0044260	P	1385	cellular macromolecule metabolic process		6.1	0.51	1.9e-07
2	GO:0044267	P	775	cellular protein metabolic process		6	0.59	2.5e-07
3	GO:0010467	P	716	gene expression		5.3	0.57	6.1e-06
4	GO:0006412	P	310	translation		5.1	0.71	1.2e-05
5	GO:0034645	P	773	cellular macromolecule biosynthetic process		5.1	0.54	1.3e-05
6	GO:0009059	P	773	macromolecule biosynthetic process		5.1	0.54	1.3e-05
7	GO:0016043	P	195	cellular component organization		5	0.81	2.1e-05
8	GO:0043170	P	1543	macromolecule metabolic process		4.7	0.45	6.3e-05
9	GO:0006996	P	112	organelle organization		4.6	0.93	0.00012
10	GO:0044085	P	163	cellular component biogenesis		4.4	0.79	0.00027
11	GO:0065003	P	142	macromolecular complex assembly		4.2	0.8	0.00064
12	GO:0043412	P	399	macromolecule modification		4.1	0.58	0.00077
13	GO:0022607	P	146	cellular component assembly		4.1	0.79	0.00078
14	GO:0071103	P	93	DNA conformation change		4.1	0.92	0.00086
15	GO:0034622	P	100	cellular macromolecular complex assembly		4.1	0.89	0.00086
16	GO:0019538	P	928	protein metabolic process		4	0.46	0.00095
17	GO:0006323	P	70	DNA packaging		4	1	0.00099
18	GO:0065004	P	69	protein-DNA complex assembly		4	1	0.00099
19	GO:0034728	P	69	nucleosome organization		4	1	0.00099
20	GO:0031497	P	69	chromatin assembly		4	1	0.00099
21	GO:0006334	P	69	nucleosome assembly		4	1	0.00099
22	GO:0006464	P	384	protein modification process		4	0.57	0.001
23	GO:0051276	P	83	chromosome organization		3.9	0.93	0.0012
24	GO:0006325	P	79	chromatin organization		3.9	0.94	0.0013
25	GO:0006333	P	72	chromatin assembly or disassembly		3.9	0.97	0.0013
26	GO:0006468	P	294	protein amino acid phosphorylation		3.7	0.6	0.0021
27	GO:0043933	P	145	macromolecular complex subunit organization		3.7	0.74	0.0021
28	GO:0034621	P	103	cellular macromolecular complex subunit organization		3.5	0.8	0.0044
29	GO:0043687	P	341	post-translational protein modification		3.4	0.55	0.0067
30	GO:0061024	P	12	membrane organization		3	1.6	0.018
31	GO:0016044	P	12	cellular membrane organization		3	1.6	0.018
32	GO:0007186	P	115	G-protein coupled receptor protein signaling pathway		2.9	0.68	0.021
33	GO:0023033	P	116	signaling pathway		2.9	0.68	0.022
34	GO:0007166	P	116	cell surface receptor linked signaling pathway		2.9	0.68	0.022
35	GO:0071554	P	31	cell wall organization or biogenesis		2.8	1	0.027
36	GO:0007018	P	51	microtubule-based movement		2.8	0.87	0.027
37	GO:0007017	P	63	microtubule-based process		2.7	0.79	0.033
38	GO:0006066	P	116	alcohol metabolic process		-2.6	-0.12	0.043
39	GO:0019725	P	40	cellular homeostasis		-2.6	-0.38	0.042
40	GO:0022904	P	22	respiratory electron transport chain		-2.6	-0.61	0.041
41	GO:0009260	P	46	ribonucleotide biosynthetic process		-2.7	-0.37	0.032
42	GO:0009152	P	46	purine ribonucleotide biosynthetic process		-2.7	-0.37	0.032
43	GO:0018130	P	28	heterocycle biosynthetic process		-2.8	-0.55	0.03
44	GO:0006857	P	11	oligopeptide transport		-2.8	-1	0.027
45	GO:0009259	P	47	ribonucleotide metabolic process		-2.8	-0.38	0.027
46	GO:0009150	P	47	purine ribonucleotide metabolic process		-2.8	-0.38	0.027
47	GO:0006164	P	48	purine nucleotide biosynthetic process		-2.8	-0.38	0.025
48	GO:0055085	P	48	transmembrane transport		-2.9	-0.38	0.024
49	GO:0015980	P	42	energy derivation by oxidation of organic compounds		-2.9	-0.43	0.024
50	GO:0055086	P	77	nucleobase, nucleoside and nucleotide metabolic process		-2.9	-0.25	0.022
51	GO:0006163	P	50	purine nucleotide metabolic process		-2.9	-0.38	0.022
52	GO:0022900	P	33	electron transport chain		-2.9	-0.54	0.021
53	GO:0009165	P	53	nucleotide biosynthetic process		-3	-0.39	0.017
54	GO:0009117	P	70	nucleotide metabolic process		-3	-0.3	0.017
55	GO:0006753	P	70	nucleoside phosphate metabolic process		-3	-0.3	0.017
56	GO:0006119	P	43	oxidative phosphorylation		-3	-0.46	0.017
57	GO:0009141	P	45	nucleoside triphosphate metabolic process		-3.1	-0.45	0.016
58	GO:0045333	P	32	cellular respiration		-3.1	-0.59	0.015
59	GO:0009206	P	43	purine ribonucleoside triphosphate biosynthetic process		-3.1	-0.47	0.015
60	GO:0009201	P	43	ribonucleoside triphosphate biosynthetic process		-3.1	-0.47	0.015
61	GO:0009145	P	43	purine nucleoside triphosphate biosynthetic process		-3.1	-0.47	0.015
62	GO:0009142	P	43	nucleoside triphosphate biosynthetic process		-3.1	-0.47	0.015
63	GO:0044283	P	86	small molecule biosynthetic process		-3.1	-0.26	0.015
64	GO:0009205	P	44	purine ribonucleoside triphosphate metabolic process		-3.2	-0.48	0.013
65	GO:0009199	P	44	ribonucleoside triphosphate metabolic process		-3.2	-0.48	0.013
66	GO:0009144	P	44	purine nucleoside triphosphate metabolic process		-3.2	-0.48	0.013
67	GO:0006754	P	40	ATP biosynthetic process		-3.3	-0.55	0.0088
68	GO:0044281	P	338	small molecule metabolic process		-3.3	-0.024	0.0077
69	GO:0046034	P	41	ATP metabolic process		-3.4	-0.56	0.0071
70	GO:0051186	P	48	cofactor metabolic process		-3.5	-0.53	0.0047
71	GO:0051188	P	33	cofactor biosynthetic process		-3.6	-0.71	0.0037
72	GO:0046483	P	101	heterocycle metabolic process		-4.4	-0.42	0.0003
73	GO:0055114	P	81	oxidation reduction		-4.7	-0.56	6.3e-05
74	GO:0019684	P	29	photosynthesis, light reaction		-5.5	-1.3	2.7e-06
75	GO:0009765	P	20	photosynthesis, light harvesting		-5.7	-1.7	1.1e-06
76	GO:0006091	P	153	generation of precursor metabolites and energy		-5.8	-0.47	6.9e-07
77	GO:0015979	P	65	photosynthesis		-8.2	-1.3	1.1e-13
78	GO:0003735	F	256	structural constituent of ribosome		5.9	0.83	6.4e-07
79	GO:0005198	F	349	structural molecule activity		5.6	0.72	2e-06
80	GO:0004713	F	273	protein tyrosine kinase activity		4.4	0.67	0.00025
81	GO:0004674	F	289	protein serine/threonine kinase activity		3.6	0.59	0.0042
82	GO:0004672	F	299	protein kinase activity		3.6	0.58	0.0042
83	GO:0004930	F	58	G-protein coupled receptor activity		3.1	0.9	0.014
84	GO:0004888	F	67	transmembrane receptor activity		2.8	0.79	0.041
85	GO:0003677	F	499	DNA binding		2.7	0.44	0.046
86	GO:0003676	F	766	nucleic acid binding		2.6	0.41	0.049
87	GO:0046961	F	20	proton-transporting ATPase activity, rotational mechanism		-2.6	-0.65	0.049
88	GO:0019829	F	23	cation-transporting ATPase activity		-2.7	-0.61	0.045
89	GO:0015036	F	17	disulfide oxidoreductase activity		-2.7	-0.75	0.045
90	GO:0015035	F	17	protein disulfide oxidoreductase activity		-2.7	-0.75	0.045
91	GO:0048037	F	122	cofactor binding		-2.7	-0.12	0.045
92	GO:0046527	F	29	glucosyltransferase activity		-2.7	-0.52	0.045
93	GO:0016887	F	124	ATPase activity		-2.7	-0.12	0.044
94	GO:0016627	F	19	oxidoreductase activity, acting on the CH-CH group of donors		-2.7	-0.72	0.044
95	GO:0046933	F	18	hydrogen ion transporting ATP synthase activity, rotational mechanism		-3	-0.83	0.023
96	GO:0004197	F	27	cysteine-type endopeptidase activity		-3	-0.63	0.023
97	GO:0016651	F	27	oxidoreductase activity, acting on NADH or NADPH		-3.1	-0.66	0.017
98	GO:0016820	F	49	hydrolase activity, acting on acid anhydrides, catalyzing transmembrane movement of substances		-3.1	-0.43	0.015
99	GO:0015662	F	18	ATPase activity, coupled to transmembrane movement of ions, phosphorylative mechanism		-3.1	-0.89	0.014
100	GO:0043492	F	47	ATPase activity, coupled to movement of substances		-3.3	-0.48	0.0095
101	GO:0042626	F	47	ATPase activity, coupled to transmembrane movement of substances		-3.3	-0.48	0.0095
102	GO:0008237	F	26	metallopeptidase activity		-3.3	-0.75	0.0088
103	GO:0022892	F	223	substrate-specific transporter activity		-3.4	-0.091	0.0078
104	GO:0016667	F	23	oxidoreductase activity, acting on sulfur group of donors		-3.4	-0.85	0.0063
105	GO:0022804	F	130	active transmembrane transporter activity		-3.5	-0.22	0.0051
106	GO:0050136	F	16	NADH dehydrogenase (quinone) activity		-3.6	-1.1	0.0042
107	GO:0016655	F	16	oxidoreductase activity, acting on NADH or NADPH, quinone or similar compound as acceptor		-3.6	-1.1	0.0042
108	GO:0008137	F	16	NADH dehydrogenase (ubiquinone) activity		-3.6	-1.1	0.0042
109	GO:0003954	F	16	NADH dehydrogenase activity		-3.6	-1.1	0.0042
110	GO:0022857	F	235	transmembrane transporter activity		-3.6	-0.1	0.0042
111	GO:0005506	F	120	iron ion binding		-3.6	-0.25	0.0042
112	GO:0015075	F	176	ion transmembrane transporter activity		-3.6	-0.17	0.0042
113	GO:0022891	F	205	substrate-specific transmembrane transporter activity		-3.7	-0.14	0.0037
114	GO:0042625	F	32	ATPase activity, coupled to transmembrane movement of ions		-3.7	-0.76	0.0037
115	GO:0004222	F	15	metalloendopeptidase activity		-4.1	-1.4	0.00094
116	GO:0051537	F	13	2 iron, 2 sulfur cluster binding		-4.1	-1.5	0.00094
117	GO:0005215	F	333	transporter activity		-4.1	-0.094	0.00081
118	GO:0051540	F	33	metal cluster binding		-4.9	-1.1	3.5e-05
119	GO:0051536	F	33	iron-sulfur cluster binding		-4.9	-1.1	3.5e-05
120	GO:0016831	F	17	carboxy-lyase activity		-4.9	-1.6	3.5e-05
121	GO:0009055	F	165	electron carrier activity		-5.2	-0.37	1e-05
122	GO:0016830	F	30	carbon-carbon lyase activity		-5.2	-1.2	9.8e-06
123	GO:0016829	F	72	lyase activity		-5.7	-0.78	1.4e-06
124	GO:0016491	F	359	oxidoreductase activity		-6	-0.23	6.4e-07
125	GO:0043232	C	478	intracellular non-membrane-bounded organelle		7.5	0.79	2.4e-12
126	GO:0043228	C	478	non-membrane-bounded organelle		7.5	0.79	2.4e-12
127	GO:0043229	C	934	intracellular organelle		6.4	0.59	1.9e-09
128	GO:0043226	C	934	organelle		6.4	0.59	1.9e-09
129	GO:0005840	C	257	ribosome		5.8	0.83	6.7e-08
130	GO:0030529	C	271	ribonucleoprotein complex		5.7	0.8	1.3e-07
131	GO:0032991	C	620	macromolecular complex		5.2	0.58	2.4e-06
132	GO:0044444	C	430	cytoplasmic part		5.1	0.64	2.9e-06
133	GO:0044424	C	1155	intracellular part		5	0.49	4.6e-06
134	GO:0005622	C	1319	intracellular		4.9	0.47	8.2e-06
135	GO:0005634	C	407	nucleus		4.2	0.58	0.00017
136	GO:0005694	C	114	chromosome		4.1	0.85	0.00023
137	GO:0005737	C	544	cytoplasm		4	0.53	0.00026
138	GO:0044446	C	298	intracellular organelle part		3.9	0.61	0.00041
139	GO:0044422	C	298	organelle part		3.9	0.61	0.00041
140	GO:0043231	C	519	intracellular membrane-bounded organelle		3.8	0.52	0.00058
141	GO:0044427	C	87	chromosomal part		3.8	0.89	0.00064
142	GO:0000786	C	65	nucleosome		3.7	0.97	0.00087
143	GO:0005576	C	66	extracellular region		3.6	0.96	0.0009
144	GO:0032993	C	67	protein-DNA complex		3.6	0.95	0.0009
145	GO:0000785	C	79	chromatin		3.5	0.88	0.0012
146	GO:0043227	C	531	membrane-bounded organelle		3.2	0.47	0.0047
147	GO:0044464	C	1878	cell part		3.1	0.37	0.0059
148	GO:0005623	C	1878	cell		3.1	0.37	0.0059
149	GO:0005856	C	110	cytoskeleton		3.1	0.71	0.0059
150	GO:0005618	C	25	cell wall		3	1.2	0.0077
151	GO:0048046	C	15	apoplast		2.5	1.3	0.029
152	GO:0045259	C	18	proton-transporting ATP synthase complex		-2.7	-0.73	0.017
153	GO:0045261	C	14	proton-transporting ATP synthase complex, catalytic core F(1)		-3	-1	0.0059
154	GO:0009654	C	10	oxygen evolving complex		-3.1	-1.2	0.0059
155	GO:0009523	C	18	photosystem II		-3.7	-1.1	0.00087
156	GO:0009538	C	10	photosystem I reaction center		-3.8	-1.6	0.00062
157	GO:0042651	C	12	thylakoid membrane		-4	-1.6	0.00026
158	GO:0009536	C	14	plastid		-4.2	-1.5	0.00016
159	GO:0009522	C	16	photosystem I		-4.4	-1.5	6.7e-05
160	GO:0044436	C	22	thylakoid part		-4.9	-1.4	6.9e-06
161	GO:0009521	C	34	photosystem		-5.7	-1.3	1.3e-07
162	GO:0034357	C	43	photosynthetic membrane		-6.6	-1.3	7.1e-10
163	GO:0009579	C	44	thylakoid		-6.7	-1.3	5.1e-10
	Gene ontology (GO) enrichment analysis of differentially expressed genes in the hyperplasic cells (HPT). The differentially expressed genes were analyzed by PAGE using AgriGO, and the comparison is displayed in table mode. The colored blocks represent the level of up/down-regulation of each term at a certain time point. Color scale represents if the term is up-regulated (yellow-to-red), down-regu…

### Sheet: PAGE HTT
GO Information					HTT
No	GO Term	Onto	Number	Description	1	Z-score	Mean	FDRnbsp;
1	GO:0010467	P	705	gene expression		5.1	1.1	2.5e-05
2	GO:0034645	P	735	cellular macromolecule biosynthetic process		4.8	1.1	7.8e-05
3	GO:0009059	P	735	macromolecule biosynthetic process		4.8	1.1	7.8e-05
4	GO:0006412	P	282	translation		4.6	1.2	0.0002
5	GO:0016043	P	183	cellular component organization		4.2	1.2	0.00089
6	GO:0065003	P	131	macromolecular complex assembly		4	1.3	0.0019
7	GO:0022607	P	135	cellular component assembly		4	1.3	0.0019
8	GO:0034622	P	93	cellular macromolecular complex assembly		3.9	1.4	0.003
9	GO:0043933	P	134	macromolecular complex subunit organization		3.9	1.3	0.003
10	GO:0044249	P	918	cellular biosynthetic process		3.9	1	0.0032
11	GO:0006996	P	102	organelle organization		3.8	1.3	0.0033
12	GO:0044085	P	155	cellular component biogenesis		3.8	1.2	0.0039
13	GO:0034621	P	96	cellular macromolecular complex subunit organization		3.7	1.3	0.0049
14	GO:0065004	P	61	protein-DNA complex assembly		3.5	1.4	0.0087
15	GO:0034728	P	61	nucleosome organization		3.5	1.4	0.0087
16	GO:0031497	P	61	chromatin assembly		3.5	1.4	0.0087
17	GO:0006334	P	61	nucleosome assembly		3.5	1.4	0.0087
18	GO:0006323	P	61	DNA packaging		3.5	1.4	0.0087
19	GO:0006333	P	63	chromatin assembly or disassembly		3.5	1.4	0.0087
20	GO:0009058	P	960	biosynthetic process		3.3	0.97	0.015
21	GO:0019953	P	11	sexual reproduction		3.2	2.1	0.018
22	GO:0044260	P	1392	cellular macromolecule metabolic process		3.2	0.94	0.019
23	GO:0051276	P	72	chromosome organization		3	1.3	0.028
24	GO:0006325	P	70	chromatin organization		3	1.3	0.029
25	GO:0033036	P	128	macromolecule localization		2.9	1.2	0.039
26	GO:0045184	P	106	establishment of protein localization		2.9	1.2	0.041
27	GO:0015031	P	106	protein transport		2.9	1.2	0.041
28	GO:0008104	P	110	protein localization		2.9	1.2	0.043
29	GO:0009765	P	18	photosynthesis, light harvesting		-5.8	-0.95	6.6e-07
30	GO:0019684	P	26	photosynthesis, light reaction		-6.1	-0.72	1.5e-07
31	GO:0015979	P	62	photosynthesis		-9.2	-0.69	2.1e-17
32	GO:0003735	F	235	structural constituent of ribosome		4.9	1.2	0.00027
33	GO:0005198	F	312	structural molecule activity		4.5	1.2	0.00082
34	GO:0003676	F	780	nucleic acid binding		3.5	0.99	0.012
35	GO:0046527	F	26	glucosyltransferase activity		-3.6	-0.078	0.011
36	GO:0035251	F	23	UDP-glucosyltransferase activity		-3.6	-0.15	0.01
37	GO:0051540	F	26	metal cluster binding		-3.8	-0.15	0.0046
38	GO:0051536	F	26	iron-sulfur cluster binding		-3.8	-0.15	0.0046
39	GO:0004222	F	13	metalloendopeptidase activity		-4.1	-0.65	0.0021
40	GO:0016830	F	36	carbon-carbon lyase activity		-4.1	-0.058	0.0021
41	GO:0043232	C	419	intracellular non-membrane-bounded organelle		5.9	1.2	5.8e-08
42	GO:0043228	C	419	non-membrane-bounded organelle		5.9	1.2	5.8e-08
43	GO:0043229	C	917	intracellular organelle		5.7	1.1	1.4e-07
44	GO:0043226	C	917	organelle		5.7	1.1	1.4e-07
45	GO:0005737	C	521	cytoplasm		5.3	1.1	9e-07
46	GO:0044444	C	421	cytoplasmic part		5.1	1.2	3e-06
47	GO:0005840	C	236	ribosome		4.9	1.2	7.7e-06
48	GO:0044424	C	1134	intracellular part		4.6	1	3.3e-05
49	GO:0043231	C	555	intracellular membrane-bounded organelle		4.5	1.1	3.4e-05
50	GO:0005622	C	1306	intracellular		4.5	0.99	4.2e-05
51	GO:0030529	C	257	ribonucleoprotein complex		4.5	1.2	4.2e-05
52	GO:0005634	C	433	nucleus		4.1	1.1	0.00017
53	GO:0043227	C	566	membrane-bounded organelle		3.8	1	0.00068
54	GO:0044427	C	74	chromosomal part		3.7	1.4	0.00075
55	GO:0000785	C	69	chromatin		3.6	1.4	0.0013
56	GO:0005783	C	44	endoplasmic reticulum		3.4	1.5	0.0021
57	GO:0032993	C	59	protein-DNA complex		3.4	1.4	0.0023
58	GO:0000786	C	58	nucleosome		3.3	1.4	0.0026
59	GO:0032991	C	587	macromolecular complex		3.2	1	0.004
60	GO:0044446	C	291	intracellular organelle part		3.1	1.1	0.005
61	GO:0044422	C	291	organelle part		3.1	1.1	0.005
62	GO:0005694	C	101	chromosome		3	1.2	0.0081
63	GO:0005576	C	63	extracellular region		2.8	1.3	0.012
64	GO:0031974	C	31	membrane-enclosed lumen		2.5	1.4	0.031
65	GO:0044464	C	1849	cell part		2.3	0.9	0.045
66	GO:0005623	C	1849	cell		2.3	0.9	0.045
67	GO:0071212	C	14	subsynaptic reticulum		2.3	1.6	0.045
68	GO:0044432	C	14	endoplasmic reticulum part		2.3	1.6	0.045
69	GO:0033178	C	12	proton-transporting two-sector ATPase complex, catalytic domain		-2.5	-0.11	0.031
70	GO:0009523	C	17	photosystem II		-4.1	-0.47	0.00018
71	GO:0009536	C	13	plastid		-4.3	-0.72	9.2e-05
72	GO:0009522	C	15	photosystem I		-4.7	-0.75	1.9e-05
73	GO:0042651	C	11	thylakoid membrane		-5.2	-1.2	2.1e-06
74	GO:0044436	C	20	thylakoid part		-6	-0.92	4.1e-08
75	GO:0009521	C	32	photosystem		-6.2	-0.6	1.6e-08
76	GO:0034357	C	40	photosynthetic membrane		-7.6	-0.73	1.7e-12
77	GO:0009579	C	42	thylakoid		-7.7	-0.71	1.7e-12
	Gene ontology (GO) enrichment analysis of differentially expressed genes in the hypertrophic cells (HTT). The differentially expressed genes were analyzed by PAGE using AgriGO, and the comparison is displayed in table mode. The colored blocks represent the level of up/down-regulation of each term at a certain time point. Color scale represents if the term is up-regulated (yellow-to-red), down-reg…

### Sheet: PAGE seeTC
GO Information					seeTC
No	GO Term	Onto	Number	Description	1	Z-score	Mean	FDRnbsp;
1	GO:0043412	P	48	macromolecule modification		3.8	3.6	0.007
2	GO:0006464	P	47	protein modification process		3.7	3.6	0.007
3	GO:0006468	P	39	protein amino acid phosphorylation		3.5	3.6	0.012
4	GO:0043687	P	42	post-translational protein modification		3.4	3.6	0.012
5	GO:0019684	P	10	photosynthesis, light reaction		-3	-0.08	0.047
6	GO:0015979	P	18	photosynthesis		-4.3	-0.22	0.0024
7	GO:0004713	F	37	protein tyrosine kinase activity		4	3.9	0.0056
8	GO:0016740	F	92	transferase activity		3.5	3.2	0.01
9	GO:0004674	F	39	protein serine/threonine kinase activity		3.5	3.6	0.01
10	GO:0004672	F	39	protein kinase activity		3.5	3.6	0.01
11	GO:0016773	F	43	phosphotransferase activity, alcohol group as acceptor		3.4	3.5	0.012
12	GO:0016772	F	49	transferase activity, transferring phosphorus-containing groups		3.2	3.4	0.014
13	GO:0016301	F	46	kinase activity		3.2	3.4	0.014
14	GO:0034357	C	14	photosynthetic membrane		-3.6	-0.14	0.0035
15	GO:0009579	C	14	thylakoid		-3.6	-0.14	0.0035
	Gene ontology (GO) enrichment analysis of differentially expressed genes in the seeTC cells (seeTC). The differentially expressed genes were analyzed by PAGE using AgriGO, and the comparison is displayed in table mode. The colored blocks represent the level of up/down-regulation of each term at a certain time point. Color scale represents if the term is up-regulated (yellow-to-red), down-regulate…

### Sheet: PAGE seeTC.vs.HTT
GO Information					seeTC.vs.HTT
No	GO Term	Onto	Number	Description	1	Z-score	Mean	FDRnbsp;
1	GO:0015979	P	35	photosynthesis		-4.4	-0.38	0.00085
2	GO:0006091	P	55	generation of precursor metabolites and energy		-4.7	-0.22	0.00038
3	GO:0003676	F	183	nucleic acid binding		3.2	1.1	0.029
4	GO:0016879	F	14	ligase activity, forming carbon-nitrogen bonds		-3.1	-0.5	0.032
5	GO:0016831	F	10	carboxy-lyase activity		-3.3	-0.8	0.027
6	GO:0030246	F	13	carbohydrate binding		-3.8	-0.83	0.005
7	GO:0016830	F	12	carbon-carbon lyase activity		-4.1	-1	0.0025
8	GO:0016829	F	26	lyase activity		-4.9	-0.68	0.00011
9	GO:0043231	C	136	intracellular membrane-bounded organelle		2.8	1.1	0.026
10	GO:0005634	C	103	nucleus		2.5	1.1	0.049
11	GO:0009522	C	14	photosystem I		-3	-0.47	0.013
12	GO:0044436	C	10	thylakoid part		-3.1	-0.7	0.013
13	GO:0009521	C	21	photosystem		-3.6	-0.43	0.0027
14	GO:0034357	C	27	photosynthetic membrane		-4.3	-0.49	0.00025
15	GO:0009579	C	27	thylakoid		-4.3	-0.49	0.00025
	Gene ontology (GO) enrichment analysis of differentially expressed genes in the seeTC cells (seeTC) when compared to HTT cells. The differentially expressed genes were analyzed by PAGE using AgriGO, and the comparison is displayed in table mode. The colored blocks represent the level of up/down-regulation of each term at a certain time point. Color scale represents if the term is up-regulated (ye…

### Sheet: PAGE HPT.vs.HTT
GO Information					HPT.vs.HTT
No	GO Term	Onto	Number	Description	1	Z-score	Mean	FDR
1	GO:0003824	F	22	catalytic activity		-2.6		0.019		No significant GO Term in this dataset
	Gene ontology (GO) enrichment analysis of differentially expressed genes in the hyperplasic cells (HPT) when compared to HTT cells. The differentially expressed genes were analyzed by PAGE using AgriGO, and the comparison is displayed in table mode. The colored blocks represent the level of up/down-regulation of each term at a certain time point. Color scale represents if the term is up-regulated…

### Sheet: PAGE Summary (condensed)
	HPT	HTT	seeTC
GO:0000785
GO:0000786
GO:0003676
GO:0003677
GO:0003735
GO:0003954
GO:0004197
GO:0004222
GO:0004672
GO:0004674
GO:0004713
GO:0004888
GO:0004930
GO:0005198
GO:0005215
GO:0005506
GO:0005576
GO:0005618
GO:0005622
GO:0005623
GO:0005634
GO:0005694
GO:0005737
GO:0005783
GO:0005840
GO:0005856
GO:0006066
GO:0006091
GO:0006119
GO:0006163
GO:0006164
GO:0006323
GO:0006325
GO:0006333
GO:0006334
GO:0006412
GO:0006464
GO:0006468
GO:0006753
GO:0006754
GO:0006857
GO:0006996
GO:0007017
GO:0007018
GO:0007166
GO:0007186
GO:0008104
GO:0008137
GO:0008237
GO:0009055
GO:0009058
GO:0009059
GO:0009117
GO:0009141
GO:0009142
GO:0009144
GO:0009145
GO:0009150
GO:0009152
GO:0009165
GO:0009199
GO:0009201
GO:0009205
GO:0009206
GO:0009259
GO:0009260
GO:0009521
GO:0009522
GO:0009523
GO:0009536
GO:0009538
GO:0009579
GO:0009654
GO:0009765
GO:0010467
GO:0015031
GO:0015035
GO:0015036
GO:0015075
GO:0015662
GO:0015979
GO:0015980
GO:0016043
GO:0016044
GO:0016301				1
GO:0016491
GO:0016627
GO:0016651
GO:0016655
GO:0016667
GO:0016740				1
GO:0016772				1
GO:0016773				1
GO:0016820
GO:0016829
GO:0016830
GO:0016831
GO:0016887
GO:0018130
GO:0019538
GO:0019684
GO:0019725
GO:0019829
GO:0019953
GO:0022607
GO:0022804
GO:0022857
GO:0022891
GO:0022892
GO:0022900
GO:0022904
GO:0023033
GO:0030529
GO:0031497
GO:0031974
GO:0032991
GO:0032993
GO:0033036
GO:0033178
GO:0034357
GO:0034621
GO:0034622
GO:0034645
GO:0034728
GO:0035251
GO:0042625
GO:0042626
GO:0042651
GO:0043170
GO:0043226
GO:0043227
GO:0043228
GO:0043229
GO:0043231
GO:0043232
GO:0043412
GO:0043492
GO:0043687
GO:0043933
GO:0044085
GO:0044249
GO:0044260
GO:0044267
GO:0044281
GO:0044283
GO:0044422
GO:0044424
GO:0044427
GO:0044432
GO:0044436
GO:0044444
GO:0044446
GO:0044464
GO:0045184
GO:0045259
GO:0045261
GO:0045333
GO:0046034
GO:0046483
GO:0046527
GO:0046933
GO:0046961
GO:0048037
GO:0048046
GO:0050136
GO:0051186
GO:0051188
GO:0051276
GO:0051536
GO:0051537
GO:0051540
GO:0055085
GO:0055086
GO:0055114
GO:0061024
GO:0065003
GO:0065004
GO:0071103
GO:0071212
GO:0071554				4
