## Supplementary Dataset 3. SEA comparison uniques for "Cell type specific transcriptional reprogramming of maize leaves during *Ustilago maydis* induced tumor formation"

### Sheet: Datasets SEA comparison unique
						HPT-unique		HTT-unique
GO Information				CM		ID:899842697		ID:755896553
No	GO Term	Onto	Description	HPT	HTT	FDR	Num	FDR	Num
1	GO:0044262	P	cellular carbohydrate metabolic process			5e-10	106	0.0078	68
2	GO:0008152	P	metabolic process			5e-10	1312	0.00053	1063
3	GO:0044237	P	cellular metabolic process			1.2e-09	1019	0.00011	830
4	GO:0034641	P	cellular nitrogen compound metabolic process			7.1e-09	84	0.0081	55
5	GO:0044238	P	primary metabolic process			7.1e-09	1109	0.0022	894
6	GO:0009058	P	biosynthetic process			2.2e-06	587	---	---
7	GO:0005975	P	carbohydrate metabolic process			5.2e-06	165	---	---
8	GO:0009987	P	cellular process			6.1e-06	1232	0.039	1002
9	GO:0044260	P	cellular macromolecule metabolic process			7.2e-06	783	0.0015	649
10	GO:0044267	P	cellular protein metabolic process			1.1e-05	427	0.00011	364
11	GO:0006412	P	translation			1.3e-05	159	---	---
12	GO:0043170	P	macromolecule metabolic process			1.9e-05	877	0.021	715
13	GO:0019538	P	protein metabolic process			2.1e-05	524	0.03	420
14	GO:0044249	P	cellular biosynthetic process			2.8e-05	557	---	---
15	GO:0034645	P	cellular macromolecule biosynthetic process			0.00014	441	---	---
16	GO:0009059	P	macromolecule biosynthetic process			0.00015	441	---	---
17	GO:0019318	P	hexose metabolic process			0.0015	50	---	---
18	GO:0005996	P	monosaccharide metabolic process			0.0023	57	---	---
19	GO:0006006	P	glucose metabolic process			0.0053	45	---	---
20	GO:0010467	P	gene expression			0.0059	417	---	---
21	GO:0034637	P	cellular carbohydrate biosynthetic process			0.022	33	---	---
22	GO:0016051	P	carbohydrate biosynthetic process			0.022	34	---	---
23	GO:0044264	P	cellular polysaccharide metabolic process			0.025	31	---	---
24	GO:0006414	P	translational elongation			0.026	15	---	---
25	GO:0006066	P	alcohol metabolic process			0.047	67	---	---
26	GO:0016818	F	hydrolase activity, acting on acid anhydrides, in phosphorus-containing anhydrides			1.6e-05	184	---	---
27	GO:0016817	F	hydrolase activity, acting on acid anhydrides			1.6e-05	186	---	---
28	GO:0003735	F	structural constituent of ribosome			1.6e-05	125	---	---
29	GO:0016462	F	pyrophosphatase activity			2.7e-05	177	---	---
30	GO:0017111	F	nucleoside-triphosphatase activity			0.00017	166	---	---
31	GO:0005198	F	structural molecule activity			0.00017	172	---	---
32	GO:0000166	F	nucleotide binding			0.00096	455	0.0086	378
33	GO:0032555	F	purine ribonucleotide binding			0.0023	410	0.0086	345
34	GO:0032553	F	ribonucleotide binding			0.0023	410	0.0086	345
35	GO:0003824	F	catalytic activity			0.0044	1149	0.00035	995
36	GO:0017076	F	purine nucleotide binding			0.0069	424	0.0086	363
37	GO:0005524	F	ATP binding			0.01	364	0.0086	312
38	GO:0032559	F	adenyl ribonucleotide binding			0.01	364	0.0086	312
39	GO:0001883	F	purine nucleoside binding			0.03	377	0.0086	330
40	GO:0001882	F	nucleoside binding			0.03	377	0.0086	331
41	GO:0030554	F	adenyl nucleotide binding			0.03	377	0.0086	330
42	GO:0044464	C	cell part			1.6e-12	1039	5.3e-07	844
43	GO:0005623	C	cell			1.6e-12	1039	5.3e-07	844
44	GO:0005622	C	intracellular			2.4e-12	731	5.3e-07	589
45	GO:0005737	C	cytoplasm			3.3e-11	294	8.1e-06	227
46	GO:0044424	C	intracellular part			6e-10	621	1.3e-05	499
47	GO:0043232	C	intracellular non-membrane-bounded organelle			5.4e-09	236	---	---
48	GO:0043228	C	non-membrane-bounded organelle			5.4e-09	236	---	---
49	GO:0044444	C	cytoplasmic part			2.4e-08	222	1.1e-05	180
50	GO:0032991	C	macromolecular complex			1.2e-07	311	7.2e-05	251
51	GO:0043229	C	intracellular organelle			1.7e-07	492	0.0011	391
52	GO:0043226	C	organelle			1.7e-07	492	0.0011	391
53	GO:0005840	C	ribosome			1e-06	126	0.023	89
54	GO:0030529	C	ribonucleoprotein complex			3e-06	132	0.0028	101
55	GO:0044425	C	membrane part			0.017	231	---	---
56	GO:0033036	P	macromolecule localization			---	---	0.0065	69
57	GO:0032318	P	regulation of Ras GTPase activity			---	---	0.046	17
58	GO:0043412	P	macromolecule modification			---	---	0.046	208
59	GO:0046907	P	intracellular transport			---	---	0.046	51
60	GO:0016740	F	transferase activity			---	---	0.00035	366
61	GO:0004713	F	protein tyrosine kinase activity			---	---	0.018	143
62	GO:0016773	F	phosphotransferase activity, alcohol group as acceptor			---	---	0.041	186
63	GO:0008047	F	enzyme activator activity			---	---	0.044	19
64	GO:0016741	F	transferase activity, transferring one-carbon groups			---	---	0.044	41
65	GO:0008168	F	methyltransferase activity			---	---	0.044	39
66	GO:0005096	F	GTPase activator activity			---	---	0.05	18
67	GO:0043234	C	protein complex			---	---	0.029	138
68	GO:0043231	C	intracellular membrane-bounded organelle			---	---	0.046	261
	The color-scale indicates the level of significance in each term and goes from high (red) to low(yellow), and no significant (grey).
	SEACOMPARE analysis is based on multiple hypothesis tests (FDRs) and show the P-values of the terms found within the differentially expressed genes (DE) in the different datasets.

### Sheet: PAGE HPT-unique
GO Information					HPT
No	GO Term	Onto	Number	Description	1	Z-score	Mean	FDRnbsp;
1	GO:0044267	P	427	cellular protein metabolic process		4.5	0.48	0.0016
2	GO:0006412	P	159	translation		4.4	0.68	0.0016
3	GO:0044260	P	783	cellular macromolecule metabolic process		4.2	0.37	0.0017
4	GO:0010467	P	417	gene expression		4	0.44	0.0034
5	GO:0034645	P	441	cellular macromolecule biosynthetic process		3.6	0.4	0.014
6	GO:0009059	P	441	macromolecule biosynthetic process		3.6	0.4	0.014
7	GO:0015979	P	18	photosynthesis		-4.2	-1.4	0.0017
8	GO:0003735	F	125	structural constituent of ribosome		4.6	0.78	0.00038
9	GO:0005198	F	172	structural molecule activity		4.4	0.66	0.0006
10	GO:0004713	F	148	protein tyrosine kinase activity		3	0.52	0.041
11	GO:0015291	F	34	secondary active transmembrane transporter activity		-2.9	-0.66	0.046
12	GO:0022892	F	135	substrate-specific transporter activity		-2.9	-0.26	0.046
13	GO:0004222	F	12	metalloendopeptidase activity		-3.1	-1.3	0.027
14	GO:0022891	F	123	substrate-specific transmembrane transporter activity		-3.2	-0.32	0.024
15	GO:0015075	F	105	ion transmembrane transporter activity		-3.2	-0.37	0.023
16	GO:0048037	F	73	cofactor binding		-3.3	-0.48	0.02
17	GO:0022804	F	76	active transmembrane transporter activity		-3.3	-0.47	0.02
18	GO:0022857	F	137	transmembrane transporter activity		-3.4	-0.33	0.017
19	GO:0009055	F	87	electron carrier activity		-3.5	-0.47	0.011
20	GO:0005215	F	199	transporter activity		-3.8	-0.3	0.0041
21	GO:0016491	F	194	oxidoreductase activity		-4.3	-0.36	0.00073
22	GO:0003824	F	1149	catalytic activity		-4.4	-0.073	0.0006
23	GO:0016829	F	39	lyase activity		-4.6	-1	0.00038
24	GO:0032991	C	311	macromolecular complex		5.1	0.59	1.6e-05
25	GO:0043232	C	236	intracellular non-membrane-bounded organelle		4.9	0.64	1.6e-05
26	GO:0043228	C	236	non-membrane-bounded organelle		4.9	0.64	1.6e-05
27	GO:0030529	C	132	ribonucleoprotein complex		4.7	0.78	3.5e-05
28	GO:0005840	C	126	ribosome		4.6	0.78	5e-05
29	GO:0044444	C	222	cytoplasmic part		4.1	0.56	0.00046
30	GO:0043229	C	492	intracellular organelle		4	0.41	0.00058
31	GO:0043226	C	492	organelle		4	0.41	0.00058
32	GO:0005622	C	731	intracellular		3.6	0.34	0.002
33	GO:0044424	C	621	intracellular part		3.3	0.34	0.0058
34	GO:0033279	C	19	ribosomal subunit		3.1	1.3	0.01
35	GO:0044446	C	140	intracellular organelle part		3	0.54	0.012
36	GO:0044422	C	140	organelle part		3	0.54	0.012
37	GO:0015935	C	10	small ribosomal subunit		2.7	1.5	0.033
38	GO:0005737	C	294	cytoplasm		2.5	0.36	0.042
39	GO:0034357	C	10	photosynthetic membrane		-2.6	-1.2	0.033
40	GO:0009579	C	10	thylakoid		-2.6	-1.2	0.033
	Gene ontology (GO) enrichment analysis of differentially expressed genes in the hyperplasic cells (HPT). The differentially expressed genes were analyzed by PAGE using AgriGO, and the comparison is displayed in table mode. The colored blocks represent the level of up/down-regulation of each term at a certain time point. Color scale represents if the term is up-regulated (yellow-to-red), down-regu…

### Sheet: PAGE HTT-unique
GO Information					HTT
No	GO Term	Onto	Number	Description	1	Z-score	Mean	FDRnbsp;
1	GO:0010467	P	332	gene expression		3.6	1.2	0.04
2	GO:0034645	P	327	cellular macromolecule biosynthetic process		3.5	1.1	0.04
3	GO:0009059	P	327	macromolecule biosynthetic process		3.5	1.1	0.04
4	GO:0043229	C	391	intracellular organelle		3.3	1.1	0.029
5	GO:0043226	C	391	organelle		3.3	1.1	0.029
	Gene ontology (GO) enrichment analysis of differentially expressed genes in the hypertrophic cells (HTT). The differentially expressed genes were analyzed by PAGE using AgriGO, and the comparison is displayed in table mode. The colored blocks represent the level of up/down-regulation of each term at a certain time point. Color scale represents if the term is up-regulated (yellow-to-red), down-reg…

### Sheet: PAGE seeTC
GO Information					seeTC
No	GO Term	Onto	Number	Description	1	Z-score	Mean	FDRnbsp;
1	GO:0043231	C	36	intracellular membrane-bounded organelle		3.1	1.4	0.023
2	GO:0043227	C	36	membrane-bounded organelle		3.1	1.4	0.023
3	GO:0005634	C	25	nucleus		2.6	1.4	0.047
4	GO:0043229	C	49	intracellular organelle		2.6	1.2	0.047
5	GO:0043226	C	49	organelle		2.6	1.2	0.047
	Gene ontology (GO) enrichment analysis of differentially expressed genes in the seeTC cells (seeTC). The differentially expressed genes were analyzed by PAGE using AgriGO, and the comparison is displayed in table mode. The colored blocks represent the level of up/down-regulation of each term at a certain time point. Color scale represents if the term is up-regulated (yellow-to-red), down-regulate…

### Sheet: PAGE comparison
GO Information			HPT	HTT	seeTC
No	GO Term	Description	1	1	1
1	GO:0044267	cellular protein metabolic process
2	GO:0006412	translation
3	GO:0044260	cellular macromolecule metabolic process
4	GO:0010467	gene expression
5	GO:0034645	cellular macromolecule biosynthetic process
6	GO:0009059	macromolecule biosynthetic process
7	GO:0015979	photosynthesis
8	GO:0003735	structural constituent of ribosome
9	GO:0005198	structural molecule activity
10	GO:0004713	protein tyrosine kinase activity
11	GO:0015291	secondary active transmembrane transporter activity
12	GO:0022892	substrate-specific transporter activity
13	GO:0004222	metalloendopeptidase activity
14	GO:0022891	substrate-specific transmembrane transporter activity
15	GO:0015075	ion transmembrane transporter activity
16	GO:0048037	cofactor binding
17	GO:0022804	active transmembrane transporter activity
18	GO:0022857	transmembrane transporter activity
19	GO:0009055	electron carrier activity
20	GO:0005215	transporter activity
21	GO:0016491	oxidoreductase activity
22	GO:0003824	catalytic activity
23	GO:0016829	lyase activity
24	GO:0032991	macromolecular complex
25	GO:0043232	intracellular non-membrane-bounded organelle
26	GO:0043228	non-membrane-bounded organelle
27	GO:0030529	ribonucleoprotein complex
28	GO:0005840	ribosome
29	GO:0044444	cytoplasmic part
30	GO:0043229	intracellular organelle
31	GO:0043226	organelle
32	GO:0005622	intracellular
33	GO:0044424	intracellular part
34	GO:0033279	ribosomal subunit
35	GO:0044446	intracellular organelle part
36	GO:0044422	organelle part
37	GO:0015935	small ribosomal subunit
38	GO:0005737	cytoplasm
39	GO:0034357	photosynthetic membrane
40	GO:0009579	thylakoid
41	GO:0043231	intracellular membrane-bounded organelle
42	GO:0043227	membrane-bounded organelle
43	GO:0005634	nucleus
	Gene ontology (GO) enrichment analysis of differentially expressed genes in the different datasets. The differentially expressed genes were analyzed by PAGE using AgriGO, and the comparison is displayed in table mode. The colored blocks represent the level of up/down-regulation of each term at a certain time point. Color scale represents if the term is up-regulated (yellow-to-red), down-regulated…
